# Major revisions in pancrustacean phylogeny with recommendations for resolving challenging nodes

**DOI:** 10.1101/2022.11.17.514186

**Authors:** James P. Bernot, Christopher L. Owen, Joanna M. Wolfe, Kenneth Meland, Jørgen Olesen, Keith A. Crandall

## Abstract

The clade Pancrustacea, comprising crustaceans and hexapods, is the most diverse group of animals on earth, containing over 80% of animal species. It has been the subject of several recent phylogenomic analyses, but despite analyzing hundreds of genes, relationships within Pancrustacea show a notable lack of stability. Here, the phylogeny is estimated with expanded taxon sampling, particularly of malacostracans, using a precise tree-based approach to infer orthology. Our results show that small changes in taxon sampling have a large impact on phylogenetic estimation. By analyzing only shared orthologs between two slightly different taxon sets, we show that the differences in the resulting topologies are due to the effects of taxon sampling on the phylogenetic reconstruction method, not on ortholog identification. We compare trees resulting from our phylogenomic analyses with those from the literature to explore the large tree space of pancrustacean phylogenetic hypotheses and find that statistical topology tests reject the previously published trees in favor of the ML trees produced here. Our results reject several clades including Caridoida, Eucarida, Multicrustacea, Vericrustacea, and Syncarida. We recover a novel relationship between decapods, euphausiids, and syncarids that we refer to as the Syneucarida. With denser taxon sampling, we find Stomatopoda sister to this clade, which we name Stomatocaridea, dividing Malacostraca into three clades: Leptostraca, Peracarida, and Stomatocaridea. A new Bayesian divergence time estimation is conducted using 13 vetted fossils. We review our results in the context of other pancrustacean phylogenetic hypotheses and highlight the key taxa to sample in future studies.
