## Supplementary material for "Major revisions in pancrustacean phylogeny with recommendations for resolving challenging nodes": Table S1

### Sheet: panv4_matrix_gblocks_taxon_occu
Table S1. Sample information and ortholog occupancy for Dataset 3.
taxon	# orthologs	total characters	% orthologs	% characters	Accession numbers
Acerentomon sp.	326	56662	0.565972	0.466323	SRR921562
Acyrthosiphon pisum	288	67677	0.5	0.556976	GCA_005508785.2
Allobathynella bangokensis	423	70412	0.734375	0.579484	SRR4198915, SRR4198914
Amblyops abbreviata	95	10394	0.164931	0.0855417	SRAXXXXXXXXX
Amphibalanus amphitrite	378	48945	0.65625	0.402813	SRR426836
Anaspides tasmaniae	171	18317	0.296875	0.150747	SRR5140153
Anurida maritima	383	77664	0.664931	0.639168	SRR921564
Apis mellifera	431	96434	0.748264	0.793643	GCF_003254395.2
Argulus siamensis	342	75396	0.59375	0.620502	SRR514120
Armadillo officinalis	438	75354	0.760417	0.620157	SRR5298311
Asellus aquaticus	114	11388	0.197917	0.0937222	SRR2102702
Branchinecta lindahli	304	56987	0.527778	0.468998	SRR5140142
Calanus finmarchicus	398	76329	0.690972	0.628181	SRR1153469
Callinectes salidus	491	87258	0.852431	0.718126	SRR2140803
Caprella sp.	381	68479	0.661458	0.563576	SRR4113494
Cherax destructor	529	108478	0.918403	0.892764	SRR1813039
Chthamalus fragilis	321	52466	0.557292	0.43179	SRR4113502
Conchoecia obtusata	252	32152	0.4375	0.264608	SRR5140115
Crangon septemspinosa	231	24163	0.401042	0.198859	SRR5140120
Cryptops hortensis	360	48392	0.625	0.398262	SRR1153457
Cumella sp.	165	18086	0.286458	0.148846	SRR5140154
Cylindroleberidinae sp.	385	54113	0.668403	0.445345	SRR4113495
Daphnia pulex	434	93580	0.753472	0.770155	GCA_911175335.1
Derocheilocaris remanei	209	25552	0.362847	0.210291	SRR4113503
Diastylis cornuta	483	104432	0.838542	0.859466	SRAXXXXXXXXX
Drosophila melanogaster	326	71534	0.565972	0.588718	GCA_000001215.4
Echinogammarus pirloti	501	95153	0.869792	0.783101	SRAXXXXXXXXX
Emerita talpoida	140	14441	0.243056	0.118848	SRR5140135
Enoplometopus cf. daumi	411	53921	0.713542	0.443765	SRR5140101
Ephemera danica	402	66059	0.697917	0.54366	SRR1793079
Eucyclops serrulatus	368	78508	0.638889	0.646114	SRR1050725
Euphausia crystallorophias	320	44223	0.555556	0.363951	ERR264582
Euphausia superba	119	11915	0.206597	0.0980594	SRR064845
Euphilomedes crystalliviridis	266	40042	0.461806	0.329542	SRR6876202
Eurytemora affinis	380	84889	0.659722	0.698629	GCA_000591075.2
Eusarsiella sp.	383	49607	0.664931	0.408261	SRR4113497
Folsomia candida	283	68582	0.491319	0.564424	http://animalecology.labs.vu.nl/collembolomics/folsomia/data.php
Gammarus chevreuxi	450	77694	0.78125	0.639415	ERR1097467
Gammarus fossarum	486	105900	0.84375	0.871548	ERR386132
Godzilliognomus frondosus	353	61384	0.612847	0.505185	SRR8280777
Gondogeneia antarctica	402	52842	0.697917	0.434885	SRR2075811, SRR2075812
Grandidierella japonica	483	106057	0.838542	0.87284	DRR128008
Halocaridina rubra	369	61363	0.640625	0.505012	SRR3089132
Helleria brevicornis	253	32503	0.439236	0.267497	SRR5298318
Heterocypris incongruens	302	62051	0.524306	0.510674	DRR127388
Hirondellea gigas	464	99113	0.805556	0.815691	SRR3822238
Hutchinsoniella macracantha	284	31656	0.493056	0.260526	SRR4113505
Hyalella azteca	319	58575	0.553819	0.482067	GCF_000764305.1
Idotea baltica	234	27329	0.40625	0.224915	SRR5140127
Ixodes scapularis	321	63989	0.557292	0.526624	GCA_000208615.1
Lasionectes entrichoma	417	54058	0.723958	0.444893	SRR4113498
Lepas anatifera	487	100722	0.845486	0.828933	SRR6818896
Lepeophtheirus salmonis	307	73239	0.532986	0.60275	LSalAtl2s
Leptochelia sp.	285	47534	0.494792	0.391201	SRR5140116
Lightiella incisa	458	79196	0.795139	0.651776	SRR4113506
Ligia exotica	472	79877	0.819444	0.657381	DRR054533
Limulus polyphenus	467	98207	0.810764	0.808235	GCA_000517525.1
Litopenaeus vannamei	482	92184	0.836806	0.758666	SRR346404, SRR1951373
Locusta migratoria	479	97963	0.831597	0.806227	SRR13423506
Loxothylacus texanus	230	34385	0.399306	0.282985	SRR5140130
Lysiosquillina maculata	284	35010	0.493056	0.288129	SRR10023601, SRR10023600
Machilis hrabei	472	76423	0.819444	0.628954	SRR1826166
Maja brachydactyla	519	102708	0.901042	0.845278	SRR5919360
Megajapyx major	454	71491	0.788194	0.588365	SRR1653211
Meinertellus cundinamarcensis	408	60865	0.708333	0.500914	SRR921617
Metabetaeus lohena	331	44425	0.574653	0.365614	SRR1248247, SRR1248249
Metridia lucens	384	70606	0.666667	0.581081	SRX3899629
Morlockia williamsi	351	62085	0.609375	0.510954	SRR8280778
Nebalia bipes	332	48793	0.576389	0.401562	SRR1653215
Neocaridina denticulata	485	101073	0.842014	0.831822	SRR1185328
Neogonodactylus bredini	372	46025	0.645833	0.378782	SRR4113511
Neogonodactylus oerstedii	93	11423	0.161458	0.0940103	SRR11192606
Neomysis awatschensis	314	45498	0.545139	0.374444	SRR2070625
Occasjapyx japonicus	517	100162	0.897569	0.824324	SRR921624, SRR1182465
Oniscus asellus	474	90401	0.822917	0.743992	SRR5298319
Oratosquilla oratoria	533	109681	0.925347	0.902665	SRR8857878, SRR8857877, SRR8857876
Pagurus longicarpus	214	21439	0.371528	0.176441	SRR5140112
Palaemon sp.	431	61039	0.748264	0.502346	SRR4113510
Paraceradocus miersii	380	63764	0.659722	0.524772	SRR3205233
Paralimnadia urukhai	418	60042	0.725694	0.49414	SRR5140109
Paranesidea sp.	299	43628	0.519097	0.359055	SRR4113496
Parapallasea puzzily	415	73860	0.720486	0.607861	SRR3467100
Penaeus duorarum	361	48487	0.626736	0.399044	SRR5140149
Penaeus penicilliatus	437	79636	0.758681	0.655397	SRR5798783
Pogonognathellus elongatus	444	94015	0.770833	0.773735	SRR6984037
Pollicipes pollicipes	475	101890	0.824653	0.838546	GCA_011947565.3
Praunus flexuosus	84	7837	0.145833	0.0644978	SRR5140159
Proasellus cantabricus	239	26422	0.414931	0.217451	ERR1437554
Sergestes similis	485	100576	0.842014	0.827732	SRR6232730
Sminthurus viridis	403	75382	0.699653	0.620387	SRR921641
Speonebalia cannoni	238	28296	0.413194	0.232874	SRR4113509
Sphaeroma terebrans	477	96715	0.828125	0.795956	SRR4436643
Spodoptera litura	399	81985	0.692708	0.674729	GCF_002706865.1
Strigamia maritima	384	88517	0.666667	0.728487	GCA_000239455.1
Stygiomysis cokei	119	12097	0.206597	0.0995572	SRR5140123
Talitrus saltator	264	30089	0.458333	0.24763	SRR2552911
Thrips palmi	434	96170	0.753472	0.791471	assembly TpBJ-2018v1
Thysanoessa inermis	507	106053	0.880208	0.872807	SRR2174568
Tigriopus californicus	296	73950	0.513889	0.608602	TCALIF_i5k_v1
Trachelipus rathkei	482	98758	0.836806	0.81277	SRR5198727
Tribolium castaneum	447	96672	0.776042	0.795602	GCF_000002335.3
Tricholepidion gertschi	516	99539	0.895833	0.819197	SRR8616977
Triops granarius	395	57997	0.685764	0.47731	SRR5140126, SRR8616970, SRR921654
Typhlatya sp.	294	30589	0.510417	0.251745	SRR5140155
Xibalbanus tulumensis	397	54014	0.689236	0.44453	SRR4113500
Supermatrix dimension 105 taxa, 576 loci and 121508 aligned columns
Overall matrix occupancy 0.526865720776

### Sheet: Sheet1
			genus	species	srr	srr	srr	srr
			Acerentomon	sp.	SRR921562
			Acyrthosiphon	pisum	assembly pea_aphid_22Mar2018_4r6ur
			Allobathynella	bangokensis	SRR4198915	SRR4198914
			Amblyops	abbreviata	New
			Amphibalanus	amphitrite	SRR426836
			Anaspides	tasmaniae	SRR5140153
			Anurida	maritima	SRR921564
			Apis	mellifera
			Argulus	siamensis	SRR514120
			Armadillo	officinalis	SRR5298311
			Asellus	aquaticus	SRR2102702
			Branchinecta	lindahli	SRR5140142
			Calanus	finmarchicus	SRR1153469
			Callinectes	salidus	SRR2140803
			Caprella	sp.	SRR4113494
			Cherax	destructor	SRR1813039
			Chthamalus	fragilis	SRR4113502
			Conchoecia	obtusata	SRR5140115
			Crangon	septemspinosa	SRR5140120
			Cryptops	hortensis	SRR1153457
			Cumella	sp.	SRR5140154
			Cylindroleberidinae	sp.	SRR4113495
			Daphnia	pulex	new genome assembly
			Derocheilocaris	remanei	SRR4113503
			Diastylis	cornuta	New
			Drosophila	melanogaster
			Echinogammarus	pirloti	New
			Emerita	talpoida	SRR5140135
			Enoplometopus	cf. daumi	SRR5140101
			Ephemera	danica	SRR1793079
			Eucyclops	serrulatus	SRR1050725
			Euphausia	crystallorophias	ERR264582
			Euphausia	superba	SRR064845
			Euphilomedes	crystalliviridis	SRR6876202
			Eurytemora	affinis	GENOME
			Eusarsiella	sp.	SRR4113497
			Folsomia	candida	http://animalecology.labs.vu.nl/collembolomics/folsomia/data.php
			Gammarus	chevreuxi	ERR1097467
			Gammarus	fossarum	ERR386132
			Godzilliognomus	frondosus	SRR8280777
			Gondogeneia	antarctica	SRR2075811	SRR2075812
			Grandidierella	japonica	DRR128008
			Halocaridina	rubra	SRR3089132
			Helleria	brevicornis	SRR5298318
			Heterocypris	incongruens	DRR127388
			Hirondellea	gigas	SRR3822238
			Hutchinsoniella	macracantha	SRR4113505
			Hyalella	azteca	GCF_000764305.1
			Idotea	baltica	SRR5140127
			Ixodes	scapularis	Ensembl
			Lasionectes	entrichoma	SRR4113498
			Lepas	anatifera	SRR6818896
			Lepeophtheirus	salmonis	GENOME
			Leptochelia	sp.	SRR5140116
			Lightiella	incisa	SRR4113506
			Ligia	exotica	DRR054533
			Limulus	polyphenus	NCBI
			Litopenaeus	vannamei	SRR346404	SRR1951373
			Locusta	migratoria	SRR13423506
			Loxothylacus	texanus	SRR5140130
			Lysiosquillina	maculata	SRR10023601	SRR10023600
			Machilis	hrabei	SRR1826166
			Maja	brachydactyla	SRR5919360
			Megajapyx	major	SRR1653211
			Meinertellus	cundinamarcensis	SRR921617
			Metabetaeus	lohena	SRR1248247	SRR1248249
			Metridia	lucens	SRX3899629
			Morlockia williamsi		SRR8280778
			Nebalia bipes		SRR1653215
			Neocaridina	denticulata	SRR1185328
			Neogonodactylus	bredini	SRR4113511
			Neogonodactylus oerstedii		SRR11192606
			Neomysis	awatschensis	SRR2070625
			Occasjapyx	japonicus	SRR921624	SRR1182465
			Oniscus	asellus	SRR5298319
			Oratosquilla	oratoria	SRR8857878	SRR8857877	SRR8857876
			Pagurus	longicarpus	SRR5140112
			Palaemon	sp.	SRR4113510
			Paraceradocus	miersii	SRR3205233
			Paralimnadia	urukhai	SRR5140109
			Parapallasea	puzzily	SRR3467100
			Penaeus	duorarum	SRR5140149
			Penaeus	penicilliatus	SRR5798783
			Pogonognathellus elongatus		SRR6984037
			Pollicipes	pollicipes	GCA_011947565.3
			Praunus	flexuosus	SRR5140159
			Proasellus	cantabricus	ERR1437554
			Sergestes	similis	SRR6232730
			Sminthurus	viridis	SRR921641
			Speonebalia	cannoni	SRR4113509
			Sphaeroma	terebrans	SRR4436643
			Spodoptera	litura
			Stenopus	hispidus	SRR5140147
			Strigamia	maritima	Ensembl
			Stygiomysis	cokei	SRR5140123
			Talitrus	saltator	SRR2552911
			Thrips	palmi	assembly TpBJ-2018v1
			Thysanoessa	inermis	SRR2174568
			Tigriopus	californicus	GENOME
			Trachelipus	rathkei	SRR5198727
			Tribolium	castaneum
			Tricholepidion	gertschi	SRR8616977	SRR8616970	SRR921654
			Triops	granarius	SRR5140126
			Typhlatya	sp.	SRR5140155
			Xibalbanus	tulumensis	SRR4113500
