## Supplementary material for "Major revisions in pancrustacean phylogeny with recommendations for resolving challenging nodes": Table S2

### Sheet: 2 column
Table S2. Sample information and ortholog occupancy for Dataset 3.
Taxon	Accession number/s	# orthologs	% orthologs (out of 560)
Diporeia hoyi*	SRR5341788	2	0.00357143
Melita plumulosa*	SRR851120	9	0.0160714
Pterygocythereis sp*	SRR5140108	10	0.0178571
Sarsinebalia urgorrii*	dbEST	22	0.0392857
Panulirus argus*	SRR5140157	47	0.0839286
Hemisquilla califoniensis*	SRR2103462, SRR2103463	60	0.107143
Porcellana platycheles*	SRR5140105	65	0.116071
Caecidotea forbesi*	SRR2103554	70	0.125
Pseudosquilla ciliata*	SRR2103518, SRR2103524	75	0.133929
Parhyale hawaiensis*	ERR070081	82	0.146429
Homarus americanus*	SRR5140119	82	0.146429
Derocheilocaris remanei*	SRR4113503	88	0.157143
Caecidotea bicrenata*	SRR2102706	96	0.171429
Neotrypaea californiensis	SRR5140103	113	0.201786
Praunus flexuosus	SRR5140159	127	0.226786
Amblyops abbreviata	SRAXXXXXXXXX	130	0.232143
Asellus aquaticus	SRR2102702	144	0.257143
Euphausia superba	SRR064845	156	0.278571
Stygiomysis cokei	SRR5140123	162	0.289286
Emerita talpoida	SRR5140135	169	0.301786
Anaspides tasmaniae	SRR5140153	192	0.342857
Derocheilocaris remanei	SRR5140131	207	0.369643
Folsomia candida	http://animalecology.labs.vu.nl/collembolomics/folsomia/data.php	208	0.371429
Cumella sp	SRR5140154	210	0.375
Euphilomedes crystalliviridis	SRR6876202	218	0.389286
Pagurus longicarpus	SRR5140112	247	0.441071
Libinia emarginata	SRR5140129	248	0.442857
Pachischesis branchialis	SRR3467088	251	0.448214
Tigriopus californicus	TCALIF_i5k_v1	251	0.448214
Chthamalus fragilis	SRR4113502	252	0.45
Idotea baltica	SRR5140127	259	0.4625
Speonebalia cannoni	SRR4113509	263	0.469643
Proasellus cantabricus	ERR1437554	272	0.485714
Loxothylacus texanus	SRR5140130	273	0.4875
Crangon septemspinosa	SRR5140120	274	0.489286
Hutchinsoniella macracantha	SRR4113505	278	0.496429
Helleria brevicornis	SRR5298318	283	0.505357
Hyalella azteca	GCF_000764305.1	289	0.516071
Stenopus hispidus	SRR5140147	293	0.523214
Talitrus saltator	SRR2552911	299	0.533929
Eurytemora affinis	GCA_000591075.1	302	0.539286
Amphibalanus amphitrite	SRR426836	308	0.55
Conchoecia obtusata	SRR5140115	314	0.560714
Paranesidea sp	SRR4113496	317	0.566071
Ixodes scapularis	Ensembl IscaW1	320	0.571429
Heterocypris incongruens	DRR127388	325	0.580357
Lepeophtheirus salmonis	Ensembl LSalAtl2s	325	0.580357
Strigamia maritima	Ensembl Smar1	328	0.585714
Cryptops hortensis	SRR1153457	328	0.585714
Eucyclops serrulatus	SRR1050725	331	0.591071
Macrohectopus branickii	SRR3467077	333	0.594643
Leptochelia sp	SRR5140116	335	0.598214
Typhlatya sp	SRR5140155	335	0.598214
Eusarsiella sp	SRR4113497	341	0.608929
Branchinecta lindahli	SRR5140142	342	0.610714
Drosophila melanogaster	Ensembl BDGP6	348	0.621429
Euphausia crystallorophias	ERR264582	348	0.621429
Cylindroleberidinae sp	SRR4113495	352	0.628571
Metabetaeus lohena	SRR1248247, SRR1248249	360	0.642857
Argulus siamensis	SRR514120	362	0.646429
Spodoptera litura	GCA_002706865.1	364	0.65
Pandorites podoceroides	SRR3467097	365	0.651786
Paralimnadia urukhai	SRR5140109	367	0.655357
Neomysis awatschensis	SRR2070625	369	0.658929
Xibalbanus tulumensis	SRR4113500	371	0.6625
Penaeus duorarum	SRR5140149	373	0.666071
Baikalogammarus pullus	SRR3467045	377	0.673214
Triops granarius	SRR5140126	378	0.675
Lasionectes entrichoma	SRR4113498	379	0.676786
Neogonodactylus bredini	SRR4113511	380	0.678571
Daphnia pulex	GCA_900092285.2	387	0.691071
Halocaridina rubra	SRR3089132	394	0.703571
Tribolium castaneum	GCA_000002335.3	398	0.710714
Caprella sp	SRR4113494	398	0.710714
Limulus polyphemus	GCA_000517525.1	400	0.714286
Allobathynella bangokensis	SRR4198914, SRR4198915	402	0.717857
Echinogammarus veneris	SRR1050726	403	0.719643
Apis mellifera	GCA_003254395.2	405	0.723214
Ooceraea biroi	GCA_003672135.1	407	0.726786
Lightiella incisa	SRR4113506	407	0.726786
Odontogammarus calcaratus	SRR3467084	418	0.746429
Pallasea grubei	SRR3467094	421	0.751786
Gondogeneia antarctica	SRR2075811, SRR2075812, SRR2075813, SRR2075814	424	0.757143
Paraceradocus miersii	SRR3205233	424	0.757143
Porcellio scaber	SRR5298324	424	0.757143
Enoplometopus cf daumi	SRR5140101	426	0.760714
Penaeus penicilliatus	SRR5798783	438	0.782143
Armadillo officinalis	SRR5298311	442	0.789286
Palaemon sp	SRR4113510	449	0.801786
Parapallasea puzzily	SRR3467100	453	0.808929
Micruropus vortex	SRR3467082	455	0.8125
Gammarus chevreuxi	ERR1097467	456	0.814286
Armadillidium vulgare	SRR1324808	457	0.816071
Chaetophiloscia elongata	SRR5298316	457	0.816071
Oniscus asellus	SRR5298319	459	0.819643
Ligia exotica	DRR054533	464	0.828571
Trachelipus rathkei	SRR5198727	464	0.828571
Sphaeroma terebrans	SRR4436643	465	0.830357
Neocaridina denticulata	SRR1185328	470	0.839286
Procambarus virginalis	SRR5109817	473	0.844643
Hirondellea gigas	SRR3822238	476	0.85
Callinectes salidus	SRR2140803	478	0.853571
Sergestes similis	SRR6232730	479	0.855357
Grandidierella japonica	DRR128008	484	0.864286
Litopenaeus vannamei	SRR346404, SRR1951373	484	0.864286
Diastylis cornuta	SRAXXXXXXXXX	490	0.875
Thysanoessa inermis	SRR2174568	497	0.8875
Echinogammarus pirloti	SRAXXXXXXXXX	502	0.896429
Gammarus fossarum	ERR386132	504	0.9
Maja brachydactyla	SRR5919360	506	0.903571
Cherax destructor	SRR1813039	517	0.923214
*Taxa removed from final phylogenetic reconstructions due to low ortholog occupancy (i.e., < 20%)

### Sheet: pan_taxon_stats_MI_mintaxa50_st
Taxon	Accession number/s	num_ortho	% orthos (out of 560)
Diporeia hoyi*	SRR5341788	2	0.00357143
Melita plumulosa*	SRR851120	9	0.0160714
Pterygocythereis sp*	SRR5140108	10	0.0178571
Sarsinebalia urgorrii*	dbEST	22	0.0392857
Panulirus argus*	SRR5140157	47	0.0839286
Hemisquilla califoniensis*	SRR2103462, SRR2103463	60	0.107143
Porcellana platycheles*	SRR5140105	65	0.116071
Caecidotea forbesi*	SRR2103554	70	0.125
Boreomysis arctica*	de novo	71	0.126786
Pseudosquilla ciliata*	SRR2103518, SRR2103524	75	0.133929
Parhyale hawaiensis*	ERR070081	82	0.146429
Homarus americanus*	SRR5140119	82	0.146429
Derocheilocaris remanei*	SRR4113503	88	0.157143
Caecidotea bicrenata*	SRR2102706	96	0.171429
Neotrypaea californiensis	SRR5140103	113	0.201786
Praunus flexuosus	SRR5140159	127	0.226786
Amblyops abbreviata	de novo	130	0.232143
Asellus aquaticus	SRR2102702	144	0.257143
Euphausia superba	SRR064845	156	0.278571
Stygiomysis cokei	SRR5140123	162	0.289286
Emerita talpoida	SRR5140135	169	0.301786
Anaspides tasmaniae	SRR5140153	192	0.342857
Derocheilocaris remanei	SRR5140131	207	0.369643
Folsomia candida	http://animalecology.labs.vu.nl/collembolomics/folsomia/data.php	208	0.371429
Cumella sp	SRR5140154	210	0.375
Euphilomedes crystalliviridis	SRR6876202	218	0.389286
Pagurus longicarpus	SRR5140112	247	0.441071
Libinia emarginata	SRR5140129	248	0.442857
Pachischesis branchialis	SRR3467088	251	0.448214
Tigriopus californicus	TCALIF_i5k_v1	251	0.448214
Chthamalus fragilis	SRR4113502	252	0.45
Idotea baltica	SRR5140127	259	0.4625
Speonebalia cannoni	SRR4113509	263	0.469643
Proasellus cantabricus	ERR1437554	272	0.485714
Loxothylacus texanus	SRR5140130	273	0.4875
Crangon septemspinosa	SRR5140120	274	0.489286
Hutchinsoniella macracantha	SRR4113505	278	0.496429
Helleria brevicornis	SRR5298318	283	0.505357
Hyalella azteca	GCF_000764305.1	289	0.516071
Stenopus hispidus	SRR5140147	293	0.523214
Talitrus saltator	SRR2552911	299	0.533929
Eurytemora affinis	GCA_000591075.1	302	0.539286
Amphibalanus amphitrite	SRR426836	308	0.55
Conchoecia obtusata	SRR5140115	314	0.560714
Paranesidea sp	SRR4113496	317	0.566071
Ixodes scapularis	Ensembl IscaW1	320	0.571429
Heterocypris incongruens	DRR127388	325	0.580357
Lepeophtheirus salmonis	Ensembl LSalAtl2s	325	0.580357
Strigamia maritima	Ensembl Smar1	328	0.585714
Cryptops hortensis	SRR1153457	328	0.585714
Eucyclops serrulatus	SRR1050725	331	0.591071
Macrohectopus branickii	SRR3467077	333	0.594643
Leptochelia sp	SRR5140116	335	0.598214
Typhlatya sp	SRR5140155	335	0.598214
Eusarsiella sp	SRR4113497	341	0.608929
Branchinecta lindahli	SRR5140142	342	0.610714
Drosophila melanogaster	Ensembl BDGP6	348	0.621429
Euphausia crystallorophias	ERR264582	348	0.621429
Cylindroleberidinae sp	SRR4113495	352	0.628571
Metabetaeus lohena	SRR1248247, SRR1248249	360	0.642857
Argulus siamensis	SRR514120	362	0.646429
Spodoptera litura	GCA_002706865.1	364	0.65
Pandorites podoceroides	SRR3467097	365	0.651786
Paralimnadia urukhai	SRR5140109	367	0.655357
Neomysis awatschensis	SRR2070625	369	0.658929
Xibalbanus tulumensis	SRR4113500	371	0.6625
Penaeus duorarum	SRR5140149	373	0.666071
Baikalogammarus pullus	SRR3467045	377	0.673214
Triops granarius	SRR5140126	378	0.675
Lasionectes entrichoma	SRR4113498	379	0.676786
Neogonodactylus bredini	SRR4113511	380	0.678571
Daphnia pulex	GCA_900092285.2	387	0.691071
Halocaridina rubra	SRR3089132	394	0.703571
Tribolium castaneum	GCA_000002335.3	398	0.710714
Caprella sp	SRR4113494	398	0.710714
Limulus polyphemus	GCA_000517525.1	400	0.714286
Allobathynella bangokensis	SRR4198914, SRR4198915	402	0.717857
Echinogammarus veneris	SRR1050726	403	0.719643
Apis mellifera	GCA_003254395.2	405	0.723214
Ooceraea biroi	GCA_003672135.1	407	0.726786
Lightiella incisa	SRR4113506	407	0.726786
Odontogammarus calcaratus	SRR3467084	418	0.746429
Pallasea grubei	SRR3467094	421	0.751786
Gondogeneia antarctica	SRR2075811, SRR2075812, SRR2075813, SRR2075814	424	0.757143
Paraceradocus miersii	SRR3205233	424	0.757143
Porcellio scaber	SRR5298324	424	0.757143
Enoplometopus cf daumi	SRR5140101	426	0.760714
Penaeus penicilliatus	SRR5798783	438	0.782143
Armadillo officinalis	SRR5298311	442	0.789286
Palaemon sp	SRR4113510	449	0.801786
Parapallasea puzzily	SRR3467100	453	0.808929
Micruropus vortex	SRR3467082	455	0.8125
Gammarus chevreuxi	ERR1097467	456	0.814286
Armadillidium vulgare	SRR1324808	457	0.816071
Chaetophiloscia elongata	SRR5298316	457	0.816071
Oniscus asellus	SRR5298319	459	0.819643
Ligia exotica	DRR054533	464	0.828571
Trachelipus rathkei	SRR5198727	464	0.828571
Sphaeroma terebrans	SRR4436643	465	0.830357
Neocaridina denticulata	SRR1185328	470	0.839286
Procambarus virginalis	SRR5109817	473	0.844643
Hirondellea gigas	SRR3822238	476	0.85
Callinectes salidus	SRR2140803	478	0.853571
Sergestes similis	SRR6232730	479	0.855357
Grandidierella japonica	DRR128008	484	0.864286
Litopenaeus vannamei	SRR346404, SRR1951373	484	0.864286
Diastylis cornuta	de novo	490	0.875
Thysanoessa inermis	SRR2174568	497	0.8875
Echinogammarus pirloti	de novo	502	0.896429
Gammarus fossarum	ERR386132	504	0.9
Maja brachydactyla	SRR5919360	506	0.903571
Cherax destructor	SRR1813039	517	0.923214
*Taxa removed from final phylogenetic reconstructions due to low ortholog occupancy (i.e., < 20%)
