## Supplementary material for "Major revisions in pancrustacean phylogeny with recommendations for resolving challenging nodes": Table S3

### Sheet: Sheet1
Table S3. Sample information and ortholog occupancy for Dataset 3.
taxon	# orthologs	total characters	% orthologs	% characters	Accession numbers
Hemisquilla califoniensis	446	185925	0.0582854	0.0408345	SRR2103462,SRR2103463
Pseudosquilla ciliata	502	204346	0.0656038	0.0448802	SRR2103518,SRR2103524
Cherax destructor	4595	3238027	0.600497	0.711164	SRR1813039
Callinectes salidus	4505	2890465	0.588735	0.634829	SRR2140803
Amblyops abbreviata	1214	531934	0.158651	0.116828	SRRXXXXXX
Euphausia crystallorophias	2881	1600249	0.376503	0.351461	ERR264582
Euphausia superba	1204	490589	0.157344	0.107747	SRR064845
Diastylis cornuta	3689	2599538	0.482096	0.570933	de novo
Amphibalanus amphitrite	1550	672661	0.202561	0.147736	SRR426836
Caecidotea bicrenata	838	334906	0.109514	0.073555	SRR2102706
Caecidotea forbesi	605	243090	0.0790643	0.0533895	SRR2103554
Asellus aquaticus	986	394615	0.128855	0.0866688	SRR2102702
Armadillidium vulgare	4054	2596641	0.529796	0.570297	SRR1324808
Ligia exotica	4885	3146228	0.638395	0.691002	DRR054533
Gammarus fossarum	4522	3271979	0.590957	0.71862	ERR386132
Gammarus chevreuxi	4575	2819828	0.597883	0.619315	ERR1097467
Echinogammarus pirloti	5106	3425412	0.667277	0.752319	SRRXXXXXX
Gondogeneia antarctica	4229	2142562	0.552666	0.470568	SRR2075811, SRR2075812, SRR2075813, SRR2075814
Parhyale hawaiensis	480	202318	0.0627287	0.0444348	ERR070081
Hyalella azteca	2656	1832467	0.347099	0.402462	GCF_000764305.1
Talitrus saltator	2707	1328847	0.353764	0.291853	SRR2552911
Melita plumulosa	155	69241	0.0202561	0.0152073	SRR851120
Nebalia bipes	2	401	0.00026137	8.80711e-05	dbEST
Sarsinebalia urgorrii	75	21400	0.00980136	0.00470005	dbEST
