## Supplementary material for "Major revisions in pancrustacean phylogeny with recommendations for resolving challenging nodes": Table S5

### Sheet: Table_S5_LB_scores
Table S5. Long Branch scores for taxa in Datasets 2 and 3.
Taxa_v2	LBscore_v2	LBscore_v3
Acerentomon_sp	NA	7.3394
Acyrthosiphon_pisum	NA	25.8664
Allobathynella_bangokensis	-12.9666	-11.6932
Amblyops_abbreviata	-9.4644	-11.0245
Amphibalanus_amphitrite	18.9992	15.383
Anaspides_tasmaniae	-16.7337	-15.1095
Anurida_maritima	NA	33.8322
Apis_mellifera	16.5675	6.4365
Argulus_siamensis	24.0413	11.0011
Armadillidium_vulgare	-12.4172	NA
Armadillo_officinalis	-12.5472	-10.4587
Asellus_aquaticus	-13.1887	-9.5671
Baikalogammarus_pullus	-7.5688	NA
Branchinecta_lindahli	30.7083	15.503
Calanus_finmarchicus	NA	23.1497
Callinectes_salidus	-21.0026	-20.6033
Caprella_sp	6.9978	12.6452
Chaetophiloscia_elongata	-12.0069	NA
Cherax_destructor	-27.4651	-26.4946
Chthamalus_fragilis	22.4612	16.6442
Conchoecia_obtusata	28.8707	15.415
Crangon_septemspinosa	-20.2115	-18.4466
Cryptops_hortensis	14.8696	2.8507
Cumella_sp	0.0306	3.7353
Cylindroleberidinae_sp	20.2501	12.762
Daphnia_pulex	19.1672	8.4886
Derocheilocaris_remanei	25.2179	10.6344
Diastylis_cornuta	-6.4973	-5.9877
Drosophila_melanogaster	35.2464	30.5619
Echinogammarus_pirloti	-9.0051	0.168
Echinogammarus_veneris	-6.3206	NA
Emerita_talpoida	-13.7871	-14.027
Enoplometopus_cf_daumi	-26.8911	-24.9328
Ephemera_danica	NA	-0.5596
Eucyclops_serrulatus	35.445	25.5706
Euphausia_crystallorophias	-22.1786	-20.9147
Euphausia_superba	-19.6125	-18.4262
Euphilomedes_crystalliviridis	18.2119	11.1423
Eurytemora_affinis	36.8103	31.3021
Eusarsiella_sp	26.4356	18.3268
Folsomia_candida	33.2235	37.0991
Gammarus_chevreuxi	-9.228	0.407
Gammarus_fossarum	-8.6906	0.5619
Godzilliognomus_frondosus	NA	-15.9048
Gondogeneia_antarctica	-2.1351	4.6431
Grandidierella_japonica	-3.6885	2.9122
Halocaridina_rubra	-23.7752	-23.1894
Helleria_brevicornis	-11.4148	-9.4199
Heterocypris_incongruens	35.6685	22.1113
Hirondellea_gigas	-5.1974	2.1298
Hutchinsoniella_macracantha	14.6667	3.165
Hyalella_azteca	2.7026	8.5422
Idotea_baltica	-13.5127	-11.3573
Ixodes_scapularis	27.1206	16.358
Lasionectes_entrichoma	-1.1147	-13.7011
Lepas_anatifera	NA	14.3774
Lepeophtheirus_salmonis	43.8426	32.43
Leptochelia_sp	10.1029	5.8692
Libinia_emarginata	-15.5407	NA
Lightiella_incisa	8.056	-1.5841
Ligia_exotica	-15.0068	-13.5657
Limulus_polyphenus	11.2521	2.5991
Litopenaeus_vannamei	-29.2758	-28.2668
Locusta_migratoria	NA	-7.1371
Loxothylacus_texanus	50.3128	34.8433
Macrohectopus_branickii	-8.0446	NA
Lysiosquillina_maculata	NA	-23.7319
Machilis_hrabei	NA	-10.2446
Maja_brachydactyla	-16.6028	-16.7256
Megajapyx_major	NA	-3.4472
Meinertellus_cundinamarcensis	NA	-9.7226
Metabetaeus_lohena	-22.3287	-21.2739
Micruropus_vortex	-8.296	NA
Metridia_lucens	NA	20.0841
Morlockia_williamsi	NA	-16.6116
Nebalia_bipes	NA	-10.1636
Neocaridina_denticulata	-25.3146	-24.9624
Neogonodactylus_bredini	-20.2446	-21.7655
Neogonodactylus_oerstedii	NA	-23.501
Neomysis_awatschensis	-10.075	-11.2817
Neotrypaea_californiensis	-21.1689	NA
Occasjapyx_japonicus	NA	-5.4303
Odontogammarus_calcaratus	-8.8984	NA
Oniscus_asellus	-12.1199	-10.2881
Ooceraea_biroi	16.8563	NA
Oratosquilla_oratoria	NA	-23.3967
Pachischesis_branchialis	-8.7594	NA
Pagurus_longicarpus	-18.1653	-16.0792
Palaemon_sp	-22.5762	-22.0944
Pallasea_grubei	-8.2265	NA
Pandorites_podoceroides	-6.0871	NA
Paraceradocus_miersii	-7.5761	-0.2903
Paralimnadia_urukhai	15.6998	5.8564
Paranesidea_sp	26.3886	11.5496
Parapallasea_puzzily	-8.9495	0.8537
Penaeus_duorarum	-26.9086	-26.5408
Penaeus_penicilliatus	-29.0516	-28.1004
Pogonognathellus_elongatus	NA	27.4517
Porcellio_scaber	-11.3992	NA
Pollicipes_pollicipes	NA	12.5451
Praunus_flexuosus	-1.5489	-5.3601
Proasellus_cantabricus	-11.2697	-9.5884
Procambarus_virginalis	-27.6912	NA
Sergestes_similis	-25.2688	-24.8218
Sminthurus_viridis	NA	30.1283
Speonebalia_cannoni	-5.1499	-8.8488
Sphaeroma_terebrans	-14.8059	-13.9192
Spodoptera_litura	28.2271	24.6753
Stenopus_hispidus	-23.1783	NA
Strigamia_maritima	13.9679	4.8151
Stygiomysis_cokei	-12.6873	-12.0142
Talitrus_saltator	0.907	8.0082
Thrips_palmi	NA	3.5762
Thysanoessa_inermis	-22.1677	-21.4654
Tigriopus_californicus	37.3813	24.4508
Trachelipus_rathkei	-11.8228	-10.1884
Tribolium_castaneum	17.4524	11.1289
Tricholepidion_gertschi	NA	-16.2135
Triops_granarius	14.5452	3.3199
Typhlatya_sp	-20.6449	-20.3493
Xibalbanus_tulumensis	-3.2309	-14.4577
