## Supplementary material for "Major revisions in pancrustacean phylogeny with recommendations for resolving challenging nodes": Table S6

### Sheet: Sheet1
Table 1. Pancrustacean topology tests
Comparison of phylogenies using log Likelihood (logL), change in logL (deltaL), RELL approximation using bootstrap proportion (bp-RELL) ( Kishino et al. 1990), expected likelihood weights (ELW) (Strimmer and Rambaut, 2002), and p-values from the AU-test (AU) (Shimodaira 2002).
Tree	logL	deltaL	bp-RELL	c-ELW	p-AU
LG+C60+F+G	-5.68192e+06	0	0.392	0.392	0.708
RAxML partitioned	-5.68194e+06	18.247	0.329	0.329	0.461
LG+C60+F+G removed fastest genes	-5.68196e+06	34.832	0.211	0.211	0.393
RAxML dayhoff6	-5.68199e+06	70.322	0.0643	0.0642	0.184
panv4v3 shared orthos LG+C60+F+G	-5.68205e+06	125.19	0	0.00481	0.0314
PhyloBayes c1	-5.68288e+06	959.22	0	0	5.69e-60
PhyloBayes c2	-5.68309e+06	1163.5	0	0	1.19e-63
PhyloBayes c3	-5.68322e+06	1299.2	0	0	4.11e-05
ASTRAL	-5.68347e+06	1548.5	0	0	2.99e-09
Reiger et al. 2010 fig 1	-5.68334e+06	1415.2	0	0	7.97e-105
von Reumont et al. 2012 fig 1, 3	-5.68235e+06	425.3	0	3e-09	1.7e-05
von Reumont et al. 2012 fig 2	-5.68282e+06	897.36	0	0	1.63e-64
von Reumont et al. 2012 fig 4	-5.68282e+06	897.36	0	0	7.6e-67
Rota-Stabelli et al. 2013 fig 1d	-5.68264e+06	719.96	0	0	9.48e-65
Rota-Stabelli et al. 2013 fig 4b	-5.68315e+06	1225.5	0	0	4.4e-45
Oakley et al. 2013 fig 1	-5.68349e+06	1564.1	0	0	2.1e-09
Schwenter et al 2017 fig1	-5.68337e+06	1450.2	0	0	1.36e-06
Schwenter et al 2018 fig 1	-5.6828e+06	880.02	0	0	3.71e-69
Lozano-Fernandez et al. 2019 fig 1b	-5.6825e+06	579.52	0	0	2.44e-34
Lozano-Fernandez et al. 2019 fig 1c	-5.68214e+06	214.14	0	2.8e-20	4.05e-06
Lozano-Fernandez et al. 2019 fig 2	-5.68282e+06	897.36	0	0	1.18e-66
Data in bold from analyses in this study
Shaded cells are topologies rejected by the AU-test

### Sheet: Sheet3
Tree		logL		deltaL		bp-RELL		p-KH													p-SH				p-WKH				p-WSH							c-ELW							p-AU
-------------------------------------------------------------------------------------------
	1	-5.68192e+06		0		0.392	+	0.607	+	1	+		0.607	+		0.999	+					0.392	+				0.708	+
	2	-5.68194e+06		18.247		0.329	+	0.393	+	0.93	+		0.393	+		0.904	+					0.329	+				0.461	+
	3	-5.68196e+06		34.832		0.211	+	0.3	+	0.908	+				0.3	+		0.857	+					0.211	+				0.393	+
	4	-5.68199e+06		70.322		0.0643	+	0.145	+	0.819	+		0.145	+		0.643	+				0.0642	+				0.184	+
	5	-5.68205e+06		125.19		0.00479	-	0.0306	-	0.62	+	0.0306	-		0.229	+			0.00481	-			0.0314	-
	6	-5.68288e+06		959.22		0	-	0	-	0	-						0	-						0	-	2.15e-195	-	5.69e-60	-
	7	-5.68309e+06		1163.5		0	-	0	-	0	-						0	-						0	-	9.53e-299	-	1.19e-63	-
	8	-5.68322e+06		1299.2		0	-	0	-	0	-						0	-						0	-									0	-	4.11e-05	-
	9	-5.68347e+06		1548.5		0	-	0	-	0	-						0	-						0	-									0	-	2.99e-09	-
	10	-5.68334e+06		1415.2		0	-	0	-	0	-						0	-						0	-	4.61e-320	-	7.97e-105	-
	11	-5.68235e+06		425.3		0	-	0	-	0.0125	-						0	-		5e-05	-			2.9e-09	-		1.7e-05	-
	12	-5.68282e+06		897.36		0	-	0	-						0	-						0	-						0	-		2.4e-185	-	1.63e-64	-
	13	-5.68282e+06		897.36		0	-	0	-						0	-						0	-						0	-	2.55e-185	-		7.6e-67	-
	14	-5.68264e+06		719.96		0	-	0	-		3e-05	-						0	-						0	-	5.95e-174	-	9.48e-65	-
	15	-5.68315e+06		1225.5		0	-	0	-						0	-						0	-						0	-									0	-		4.4e-45	-
	16	-5.68349e+06		1564.1		0	-	0	-						0	-						0	-						0	-									0	-		2.1e-09	-
	17	-5.68337e+06		1450.2		0	-	0	-						0	-						0	-						0	-									0	-	1.36e-06	-
	18	-5.6828e+06		880.02		0	-	0	-						0	-						0	-						0	-	1.73e-128	-	3.71e-69	-
	19	-5.6825e+06		579.52		0	-	0	-	0.00173	-						0	-						0	-	5.77e-114	-	2.44e-34	-
	20	-5.68214e+06		214.14		0	-	0	-		0.285	+						0	-						0	-		2.82e-20	-	4.05e-06	-
	21	-5.68282e+06		897.36		0	-	0	-						0	-						0	-						0	-	2.55e-185	-	1.18e-66	-
